# Seasonal dynamics of a glycan-degrading flavobacterial genus in a tidally-mixed coastal temperate habitat

**DOI:** 10.1101/2023.03.30.534869

**Authors:** Maéva Brunet, Nolwen Le Duff, Fabienne Rigaut-Jalabert, Sarah Romac, Tristan Barbeyron, François Thomas

**Author notes:** Address correspondence to François Thomas.

## Abstract

Coastal marine habitats constitute hotspots of primary productivity. In temperate regions, this is due both to massive phytoplankton blooms and dense colonization by macroalgae that mostly store carbon as glycans, contributing substantially to local and global carbon sequestration. Because they control carbon and energy fluxes, algae-degrading microorganisms are crucial for coastal ecosystem functions. Environmental surveys revealed consistent seasonal dynamics of alga-associated bacterial assemblages, yet resolving what factors regulate the *in situ* abundance, growth rate and ecological functions of individual taxa remains a challenge. Here, we specifically investigated the seasonal dynamics of abundance and activity for a well-known alga-degrading marine flavobacterial genus in a tidally-mixed coastal habitat of the Western English Channel. We show that members of the genus *Zobellia* are a stable, low-abundance component of healthy macroalgal microbiota and can also colonize particles in the water column. This genus undergoes recurring seasonal variations with higher abundances in winter, significantly associated to biotic and abiotic variables. *Zobellia* can become a dominant part of bacterial communities on decaying macroalgae, showing a strong activity and high estimated *in situ* growth rates. These results provide insights into the seasonal dynamics and environmental constraints driving natural populations of alga-degrading bacteria that influence coastal carbon cycling.

**Originality-significance statement:** Glycan-degrading bacteria play a crucial role in marine habitats to remineralize organic carbon sequestered in algal biomass. Yet, resolving what factors regulate the *in situ* abundance, growth rate and ecological functions of individual taxa remains a challenge. Here, we investigate the seasonal dynamics of abundance and activity of an environmentally relevant glycan-degrading bacterial genus in two constrasted compartments of the same coastal habitat, i.e. the surface of diverse macroalgae and the water column. These results provide insights into the recurring temporal patterns and environmental constraints driving natural populations of alga-degrading bacteria that influence ocean carbon cycling.
