## Supplementary material for "Seasonal dynamics of a glycan-degrading flavobacterial genus in a tidally-mixed coastal temperate habitat": Supp Table 1

### Sheet: Feuil1
Table S1. MIQE information for the (RT-)qPCR assay on environmental samples
Experimental design
	Definition of experimental groups	For macroalgal epibiota: Eight experimental groups: L. digitata (basal, medium and old blades), A. nodosum, F. serratus, Ulva sp., P. palmata and stranded algae at 10 sampling dates (February 2020 to January 2021) For water column samples: Two experimental groups: free-living (0.2-3 µm) and particle-associated (>3µm) on bi-weekly samples from 2009 to 2016
	Number within each group	n = 3 for macroalgal epibiota, n=1 for water column samples
Sample
	Description	For macroalgal epibiota: epiphytic communities from fresh or stranded macroalgal surface at the Roscoff Bloscon Station For water column samples: filtered surface seawater from Roscoff Astan Station
	Volume of sample processed	For macroalgal epibiota: 50 cm2 For water column samples: 5 liters
	Processing procedure	For macroalgal epibiota: Sampling with sterile swabs using a 5-cm square template on both sides of the algal thallus For water column samples: filtered onto successive 3 µm and 0.2 µm polycarbonate membranes (47 mm, Whatman) that were preserved in 1.5 ml of lysis buffer
	Freezing procedure	For macroalgal epibiota: -20°C For water column samples: -80°C
Nucleic acid extraction
	Procedure	For macroalgal epibiota: DNA/RNA Miniprep kit, ZymoBiomics For water column samples: cell lysis for 45 min at 37°C using 100 µl lysozyme (20 mg.ml-1) and 1 h at 56°C with 20 µl proteinase K (20 mg.ml-1) and 100 µl SDS 20%, followed purification by phenol-chloroform methods and silica membranes from the NucleoSpin PlantII kit (Macherey-Nagel)
	Nucleic acid quantification instrument and method	Method: Quantifluor dsDNA System (Promega) for DNA quantification and Qubit RNA HS Kit (ThermoFisher) for RNA quantification; Instrument: plate reader Spark Tecan (for DNA) and Qubit (for RNA)
	Purity (A260/280)	Nanodrop
qPCR target information
	gene symbol	16S rRNA gene
	amplicon length	926F/1062R: 136 bp; 142F/289R: 147 bp
	in silico specificity screen	926F/1062R: 81.7% coverage for bacteria; 142F/289R: 96.3% coverage for Zobellia. Coverages assessed with Silva TestPrime on SSUr 138.1 Ref database (February 2021; 0 mismatche allowed)
qPCR oligonucleotides
	primer sequences	926F: 5'-AAACTCAAAKGAATTGACGG-3'; 1062R: 5'-CTCACRRCACGAGCTGAC-3'; 142F: 5'-CCTACTGTGGGATAGCCCAG-3'; 289R: 5'-CATCGCGGTCTTGGTGA-3'
	manufacturer of oligonucleotides	Eurogentec
	purification method	desalting
qPCR protocol
	reaction volume	5 µl
	amount of DNA or cDNA	DNA: 0.75 ng, cDNA:1 μl of 10X diluted cDNA from RT reaction
	primer, Mg2+ and dNTP concentration	300 nM of each primer; Mg2+ and dNTP according to kit
	polymerase identity and concentration	FastStart Taq DNA polymerase
	buffer/kit identity and manufacturer	LightCycle 480 SYBR Green I Master (Roche)
	additives	SYBR Green
	Manufacturer of plates	LightCycler 480 Multiwell Plate 384 (Roche)
	Complete thermocycling parameters	10 min at 95°C; 45 cycles of 10 s at 95°C / 20 s at 64°C or 60°C depending on the primer pair used / 10 s at 72°C; 5 s at 95°C. Melting curve from 65°C to 97°C
	reaction setup	manual
	manufacturer of qPCR instrument	Roche
reverse transcription
	amount of RNA and reaction volume	9.5 µl of RNA extract in 21 µl total reaction volume
	priming oligonucleotide	random oligomers
	reverse transcriptase	Improm-II RT
	temperature and time	5 min at 25 °C, followed by 1 h at 42 °C and 15 min at 70 °C
	storage conditions of cDNA	-20°C
qPCR validation
	specificity	melting curve
	Cq of NTC	926F/1062R: 31.5; 142F/289R: no value
	Calibration curve with slope and y intercept	926F/1062R: slope = -3.832 ; y intercept = 39.51; 142F/289R: slope = -3.975; y intercept = 39.31
	PCR efficiency calculated from slope	926F/1062R: 1.924; 142F/289R: 1.813
Data analysis
	qPCR analysis program	LightCycler 480 Software, LCS480 1.5.0.39
	Method of Cq determination	Abs Quant / 2nd Derivative Max
	Number and stage of technical replicates	3 technical replicates at the qPCR stage
