## Supplementary material for "Seasonal dynamics of a glycan-degrading flavobacterial genus in a tidally-mixed coastal temperate habitat": Supp Table 2

### Sheet: Feuil1
Name	Sampling date (DD/MM/YYYY)	Algae	DNA concentration (ng/μl)	RNA concentration (ng/μl)	DNA			cDNA			ratio rRNA:rDNA		T	S	O	pH	NH4	NO3	NO2	PO4	SiOH4	COP	NOP	MES	DN15	DC13	CHLA
					Total copies.cm-2	Zobellia copies.cm-2	Proportion (%)	Total copies.cm-2	Zobellia copies.cm-2	Proportion (%)	Total copies	Zobellia copies
02_LdigB_1	10/02/2020	Laminaria digitata (base)	0.11	too low	2.94 x 10^5	1.17 x 10^3	0.40	-	-	-	-	-	10.645	34.7655	6.475	7.7655	0.305	7.065	0.145	0.405	4.065	126.635	15.6715	4.75	6.752	-24.71	0.425
02_LdigB_2	10/02/2020	Laminaria digitata (base)	0.61	3.51	3.98 x 10^5	1.84 x 10^3	0.46	6.23 x 10^4	1.86 x 10^3	2.99	0.16	1.01	10.645	34.7655	6.475	7.7655	0.305	7.065	0.145	0.405	4.065	126.635	15.6715	4.75	6.752	-24.71	0.425
02_LdigB_3	10/02/2020	Laminaria digitata (base)	0.40	2.62	1.04 x 10^5	7.79 x 10^2	0.75	-	-	-	-	-	10.645	34.7655	6.475	7.7655	0.305	7.065	0.145	0.405	4.065	126.635	15.6715	4.75	6.752	-24.71	0.425
02_LdigM_1	10/02/2020	Laminaria digitata (medium)	2.21	3.43	2.63 x 10^5	2.12 x 10^3	0.08	6.00 x 10^6	1.67 x 10^4	0.28	2.28	7.90	10.645	34.7655	6.475	7.7655	0.305	7.065	0.145	0.405	4.065	126.635	15.6715	4.75	6.752	-24.71	0.425
02_LdigM_2	10/02/2020	Laminaria digitata (medium)	1.63	3.40	1.88 x 10^5	1.95 x 10^3	0.10	3.97 x 10^6	1.30 x 10^4	0.33	2.11	6.65	10.645	34.7655	6.475	7.7655	0.305	7.065	0.145	0.405	4.065	126.635	15.6715	4.75	6.752	-24.71	0.425
02_LdigM_3	10/02/2020	Laminaria digitata (medium)	0.69	too low	9.03 x 10^5	3.35 x 10^3	0.37	-	-	-	-	-	10.645	34.7655	6.475	7.7655	0.305	7.065	0.145	0.405	4.065	126.635	15.6715	4.75	6.752	-24.71	0.425
02_LdigO_1	10/02/2020	Laminaria digitata (old)	10.65	4.21	1.02 x 10^5	7.90 x 10^3	0.08	9.27 x 10^7	1.57 x 10^5	0.17	9.11	19.87	10.645	34.7655	6.475	7.7655	0.305	7.065	0.145	0.405	4.065	126.635	15.6715	4.75	6.752	-24.71	0.425
02_LdigO_2	10/02/2020	Laminaria digitata (old)	11.25	8.90	1.35 x 10^5	1.06 x 10^4	0.08	2.66 x 10^5	-	-	0.02		10.645	34.7655	6.475	7.7655	0.305	7.065	0.145	0.405	4.065	126.635	15.6715	4.75	6.752	-24.71	0.425
02_LdigO_3	10/02/2020	Laminaria digitata (old)	14.78	7.87	2.02 x 10^5	1.29 x 10^4	0.06	1.75 x 10^8	2.82 x 10^5	0.16	8.69	21.91	10.645	34.7655	6.475	7.7655	0.305	7.065	0.145	0.405	4.065	126.635	15.6715	4.75	6.752	-24.71	0.425
02_Fser_1	10/02/2020	Fucus serratus	4.98	2.95	6.17 x 10^5	1.29 x 10^4	0.21						10.645	34.7655	6.475	7.7655	0.305	7.065	0.145	0.405	4.065	126.635	15.6715	4.75	6.752	-24.71	0.425
02_Fser_2	10/02/2020	Fucus serratus	4.44	2.98	5.03 x 10^5	4.40 x 10^3	0.09						10.645	34.7655	6.475	7.7655	0.305	7.065	0.145	0.405	4.065	126.635	15.6715	4.75	6.752	-24.71	0.425
02_Fser_3	10/02/2020	Fucus serratus	7.78	3.07	1.04 x 10^5	1.17 x 10^4	0.11						10.645	34.7655	6.475	7.7655	0.305	7.065	0.145	0.405	4.065	126.635	15.6715	4.75	6.752	-24.71	0.425
02_Anod_1	10/02/2020	Ascophyllum nododum	4.33	2.50	4.99 x 10^5	9.13 x 10^3	0.18						10.645	34.7655	6.475	7.7655	0.305	7.065	0.145	0.405	4.065	126.635	15.6715	4.75	6.752	-24.71	0.425
02_Anod_2	10/02/2020	Ascophyllum nododum	6.11	2.00	5.88 x 10^5	1.61 x 10^4	0.27						10.645	34.7655	6.475	7.7655	0.305	7.065	0.145	0.405	4.065	126.635	15.6715	4.75	6.752	-24.71	0.425
02_Anod_3	10/02/2020	Ascophyllum nododum	4.86	3.9	5.12 x 10^5	4.62 x 10^3	0.09						10.645	34.7655	6.475	7.7655	0.305	7.065	0.145	0.405	4.065	126.635	15.6715	4.75	6.752	-24.71	0.425
02_Ppal_1	10/02/2020	Palmaria palmata	1.87	too low	3.01 x 10^5	3.14 x 10^3	0.10						10.645	34.7655	6.475	7.7655	0.305	7.065	0.145	0.405	4.065	126.635	15.6715	4.75	6.752	-24.71	0.425
02_Ppal_2	10/02/2020	Palmaria palmata	6.10	5.21	7.06 x 10^5	1.43 x 10^4	0.20						10.645	34.7655	6.475	7.7655	0.305	7.065	0.145	0.405	4.065	126.635	15.6715	4.75	6.752	-24.71	0.425
02_Ppal_3	10/02/2020	Palmaria palmata	3.68	2.20	5.09 x 10^5	1.63 x 10^4	0.32						10.645	34.7655	6.475	7.7655	0.305	7.065	0.145	0.405	4.065	126.635	15.6715	4.75	6.752	-24.71	0.425
02_Ulva_1	10/02/2020	Ulva sp.	9.72	19.3	6.68 x 10^5	6.84 x 10^3	0.10						10.645	34.7655	6.475	7.7655	0.305	7.065	0.145	0.405	4.065	126.635	15.6715	4.75	6.752	-24.71	0.425
02_Ulva_2	10/02/2020	Ulva sp.	5.94	58.00	7.40 x 10^5	6.46 x 10^3	0.09						10.645	34.7655	6.475	7.7655	0.305	7.065	0.145	0.405	4.065	126.635	15.6715	4.75	6.752	-24.71	0.425
02_Ulva_3	10/02/2020	Ulva sp.	4.72	11.40	2.97 x 10^5	4.92 x 10^3	0.17						10.645	34.7655	6.475	7.7655	0.305	7.065	0.145	0.405	4.065	126.635	15.6715	4.75	6.752	-24.71	0.425
02_Std_1	10/02/2020	Stranded L. digitata	4.32	3.66	4.09 x 10^5	2.83 x 10^4	0.69	-	-	-	-	-	10.645	34.7655	6.475	7.7655	0.305	7.065	0.145	0.405	4.065	126.635	15.6715	4.75	6.752	-24.71	0.425
02_Std_2	10/02/2020	Stranded F. serratus	7.40	6.77	1.05 x 10^5	6.16 x 10^4	0.59	1.42 x 10^8	1.31 x 10^6	0.92	13.56	21.27	10.645	34.7655	6.475	7.7655	0.305	7.065	0.145	0.405	4.065	126.635	15.6715	4.75	6.752	-24.71	0.425
02_Std_3	10/02/2020	Stranded P. palmata	7.98	6.12	1.46 x 10^5	1.27 x 10^5	0.87	1.99 x 10^8	3.45 x 10^6	1.74	13.59	27.24	10.645	34.7655	6.475	7.7655	0.305	7.065	0.145	0.405	4.065	126.635	15.6715	4.75	6.752	-24.71	0.425
03_1_LdigB_1	12/03/2020	Laminaria digitata (base)	1.31	3.00	1.81 x 10^5	5.34 x 10^2	0.03	5.15 x 10^6	1.51 x 10^3	0.03	2.84	2.82	10.16	34.651	6.4	7.79	0.26	11.43	0.16	0.48	5.23	123.253	18.244	3.6	9.598	-25.197	0.74
03_1_LdigB_2	12/03/2020	Laminaria digitata (base)	1.86	4.14	1.98 x 10^5	7.15 x 10^2	0.04	9.73 x 10^6	9.96 x 10^3	0.10	4.91	13.93	10.16	34.651	6.4	7.79	0.26	11.43	0.16	0.48	5.23	123.253	18.244	3.6	9.598	-25.197	0.74
03_1_LdigB_3	12/03/2020	Laminaria digitata (base)	3.36	4.50	1.39 x 10^5	3.87 x 10^2	0.03	5.28 x 10^6	3.63 x 10^3	0.07	3.81	9.37	10.16	34.651	6.4	7.79	0.26	11.43	0.16	0.48	5.23	123.253	18.244	3.6	9.598	-25.197	0.74
03_2_LdigM_1	12/03/2020	Laminaria digitata (medium)	1.71	2.84	1.60 x 10^5	9.02 x 10^2	0.06	4.65 x 10^6	4.08 x 10^3	0.09	2.90	4.52	10.16	34.651	6.4	7.79	0.26	11.43	0.16	0.48	5.23	123.253	18.244	3.6	9.598	-25.197	0.74
03_2_LdigM_2	12/03/2020	Laminaria digitata (medium)	1.26	2.40	1.49 x 10^5	5.33 x 10^2	0.04	5.31 x 10^6	3.01 x 10^3	0.06	3.57	5.65	10.16	34.651	6.4	7.79	0.26	11.43	0.16	0.48	5.23	123.253	18.244	3.6	9.598	-25.197	0.74
03_2_LdigM_3	12/03/2020	Laminaria digitata (medium)	1.18	2.30	2.86 x 10^5	5.93 x 10^2	0.02	9.35 x 10^4	-	-	0.03	-	10.16	34.651	6.4	7.79	0.26	11.43	0.16	0.48	5.23	123.253	18.244	3.6	9.598	-25.197	0.74
03_3_LdigO_1	12/03/2020	Laminaria digitata (old)	41.46	10.20	4.28 x 10^5	4.47 x 10^3	0.01	8.98 x 10^8	1.87 x 10^5	0.02	20.98	41.78	10.16	34.651	6.4	7.79	0.26	11.43	0.16	0.48	5.23	123.253	18.244	3.6	9.598	-25.197	0.74
03_3_LdigO_2	12/03/2020	Laminaria digitata (old)	26.50	11.00	2.35 x 10^5	5.13 x 10^3	0.02	2.75 x 10^8	1.00 x 10^5	0.04	11.72	19.52	10.16	34.651	6.4	7.79	0.26	11.43	0.16	0.48	5.23	123.253	18.244	3.6	9.598	-25.197	0.74
03_3_LdigO_3	12/03/2020	Laminaria digitata (old)	32.63	11.80	2.87 x 10^5	9.03 x 10^3	0.03	2.92 x 10^8	1.14 x 10^5	0.04	10.16	12.67	10.16	34.651	6.4	7.79	0.26	11.43	0.16	0.48	5.23	123.253	18.244	3.6	9.598	-25.197	0.74
03_4_Fser_1	12/03/2020	Fucus serratus	15.22	6.64	1.07 x 10^5	1.00 x 10^4	0.09						10.16	34.651	6.4	7.79	0.26	11.43	0.16	0.48	5.23	123.253	18.244	3.6	9.598	-25.197	0.74
03_4_Fser_2	12/03/2020	Fucus serratus	26.32	4.77	1.69 x 10^5	1.03 x 10^4	0.06						10.16	34.651	6.4	7.79	0.26	11.43	0.16	0.48	5.23	123.253	18.244	3.6	9.598	-25.197	0.74
03_4_Fser_3	12/03/2020	Fucus serratus	17.41	9.57	2.04 x 10^5	1.54 x 10^4	0.08						10.16	34.651	6.4	7.79	0.26	11.43	0.16	0.48	5.23	123.253	18.244	3.6	9.598	-25.197	0.74
03_5_Anod_1	12/03/2020	Ascophyllum nododum	7.11	2.20	6.02 x 10^5	1.10 x 10^3	0.02						10.16	34.651	6.4	7.79	0.26	11.43	0.16	0.48	5.23	123.253	18.244	3.6	9.598	-25.197	0.74
03_5_Anod_2	12/03/2020	Ascophyllum nododum	14.28	4.88	1.37 x 10^5	2.92 x 10^3	0.02						10.16	34.651	6.4	7.79	0.26	11.43	0.16	0.48	5.23	123.253	18.244	3.6	9.598	-25.197	0.74
03_5_Anod_3	12/03/2020	Ascophyllum nododum	20.44	3.11	1.57 x 10^5	4.25 x 10^3	0.03						10.16	34.651	6.4	7.79	0.26	11.43	0.16	0.48	5.23	123.253	18.244	3.6	9.598	-25.197	0.74
03_6_Ppal_1	12/03/2020	Palmaria palmata	33.38	9.82	3.33 x 10^5	1.60 x 10^4	0.05						10.16	34.651	6.4	7.79	0.26	11.43	0.16	0.48	5.23	123.253	18.244	3.6	9.598	-25.197	0.74
03_6_Ppal_2	12/03/2020	Palmaria palmata	13.13	7.53	1.16 x 10^5	1.20 x 10^4	0.10						10.16	34.651	6.4	7.79	0.26	11.43	0.16	0.48	5.23	123.253	18.244	3.6	9.598	-25.197	0.74
03_6_Ppal_3	12/03/2020	Palmaria palmata	31.23	15.7	1.12 x 10^5	1.12 x 10^4	0.10						10.16	34.651	6.4	7.79	0.26	11.43	0.16	0.48	5.23	123.253	18.244	3.6	9.598	-25.197	0.74
03_7_Ulva_1	12/03/2020	Ulva sp.	12.90	7.88	1.50 x 10^5	8.71 x 10^3	0.06						10.16	34.651	6.4	7.79	0.26	11.43	0.16	0.48	5.23	123.253	18.244	3.6	9.598	-25.197	0.74
03_7_Ulva_2	12/03/2020	Ulva sp.	12.32	4.41	1.20 x 10^5	7.62 x 10^3	0.06						10.16	34.651	6.4	7.79	0.26	11.43	0.16	0.48	5.23	123.253	18.244	3.6	9.598	-25.197	0.74
03_8_Std_1	12/03/2020	Stranded L. digitata	3.59	2.40	1.47 x 10^5	9.13 x 10^4	0.62	5.60 x 10^9	2.86 x 10^7	0.51	381.76	313.64	10.16	34.651	6.4	7.79	0.26	11.43	0.16	0.48	5.23	123.253	18.244	3.6	9.598	-25.197	0.74
03_8_Std_2	12/03/2020	Stranded F. serratus	6.36	38.40	6.32 x 10^5	6.41 x 10^4	1.01	4.89 x 10^8	3.60 x 10^6	0.74	77.42	56.17	10.16	34.651	6.4	7.79	0.26	11.43	0.16	0.48	5.23	123.253	18.244	3.6	9.598	-25.197	0.74
03_8_Std_3	12/03/2020	Stranded P. palmata	17.88	5.23	4.46 x 10^5	2.33 x 10^6	5.23	3.80 x 10^9	2.00 x 10^8	5.28	85.07	85.92	10.16	34.651	6.4	7.79	0.26	11.43	0.16	0.48	5.23	123.253	18.244	3.6	9.598	-25.197	0.74
06_1_LdigB_1	05/06/2020	Laminaria digitata (base)	9.83	22.50	2.26 x 10^5	5.21 x 10^4	0.23	1.91 x 10^7	-	-	0.85	-	14.415	34.894	6.88	7.975	0.255	0.91	0.1	0.12	1.56	193.8975	30.538	1	6.666	-24.689	2.835
06_1_LdigB_2	05/06/2020	Laminaria digitata (base)	2.77	6.44	3.24 x 10^5	2.96 x 10^1	9.13E-04	7.48 x 10^6	-	-	2.31	-	14.415	34.894	6.88	7.975	0.255	0.91	0.1	0.12	1.56	193.8975	30.538	1	6.666	-24.689	2.835
06_1_LdigB_3	05/06/2020	Laminaria digitata (base)	4.62	2.30	5.55 x 10^5	9.82 x 10^1	1.77E-03	1.67 x 10^7	-	-	3.00	-	14.415	34.894	6.88	7.975	0.255	0.91	0.1	0.12	1.56	193.8975	30.538	1	6.666	-24.689	2.835
06_2_LdigM_1	05/06/2020	Laminaria digitata (medium)	0.79	3.10	1.61 x 10^5	8.07 x 10^1	0.01	-	-	-	-	-	14.415	34.894	6.88	7.975	0.255	0.91	0.1	0.12	1.56	193.8975	30.538	1	6.666	-24.689	2.835
06_2_LdigM_2	05/06/2020	Laminaria digitata (medium)	11.51	too low	1.29 x 10^5	1.44 x 10^3	0.01	2.98 x 10^8	2.48 x 10^4	0.01	23.03	17.26	14.415	34.894	6.88	7.975	0.255	0.91	0.1	0.12	1.56	193.8975	30.538	1	6.666	-24.689	2.835
06_2_LdigM_3	05/06/2020	Laminaria digitata (medium)	11.31	5.71	1.26 x 10^5	0.00	0.00	2.66 x 10^8	5.58 x 10^3	2.00E-3	21.03	-	14.415	34.894	6.88	7.975	0.255	0.91	0.1	0.12	1.56	193.8975	30.538	1	6.666	-24.689	2.835
06_3_LdigO_1	05/06/2020	Laminaria digitata (old)	1.46	5.58	1.73 x 10^5	6.70 x 10^1	3.87E-03	-	-	-	-	-	14.415	34.894	6.88	7.975	0.255	0.91	0.1	0.12	1.56	193.8975	30.538	1	6.666	-24.689	2.835
06_3_LdigO_2	05/06/2020	Laminaria digitata (old)	16.19	2.30	1.56 x 10^5	1.07 x 10^3	0.01	5.70 x 10^7	1.25 x 10^4	0.02	3.66	11.76	14.415	34.894	6.88	7.975	0.255	0.91	0.1	0.12	1.56	193.8975	30.538	1	6.666	-24.689	2.835
06_3_LdigO_3	05/06/2020	Laminaria digitata (old)	20.77	5.37	2.25 x 10^5	2.47 x 10^2	1.10E-03	2.14 x 10^8	1.84 x 10^4	0.01	9.50	74.76	14.415	34.894	6.88	7.975	0.255	0.91	0.1	0.12	1.56	193.8975	30.538	1	6.666	-24.689	2.835
06_4_Fser_1	05/06/2020	Fucus serratus	7.67	5.46	7.03 x 10^5	5.55 x 10^2	0.01						14.415	34.894	6.88	7.975	0.255	0.91	0.1	0.12	1.56	193.8975	30.538	1	6.666	-24.689	2.835
06_4_Fser_2	05/06/2020	Fucus serratus	7.53	13.80	6.85 x 10^5	8.64 x 10^2	0.01						14.415	34.894	6.88	7.975	0.255	0.91	0.1	0.12	1.56	193.8975	30.538	1	6.666	-24.689	2.835
06_4_Fser_3	05/06/2020	Fucus serratus	7.67	5.33	9.67 x 10^5	2.78 x 10^3	0.03						14.415	34.894	6.88	7.975	0.255	0.91	0.1	0.12	1.56	193.8975	30.538	1	6.666	-24.689	2.835
06_5_Anod_1	05/06/2020	Ascophyllum nododum	10.6	4.86	8.88 x 10^5	3.45 x 10^3	0.04						14.415	34.894	6.88	7.975	0.255	0.91	0.1	0.12	1.56	193.8975	30.538	1	6.666	-24.689	2.835
06_5_Anod_2	05/06/2020	Ascophyllum nododum	9.18	4.72	7.81 x 10^5	5.47 x 10^2	0.01						14.415	34.894	6.88	7.975	0.255	0.91	0.1	0.12	1.56	193.8975	30.538	1	6.666	-24.689	2.835
06_5_Anod_3	05/06/2020	Ascophyllum nododum	6.98	3.54	6.86 x 10^5	1.64 x 10^3	0.02						14.415	34.894	6.88	7.975	0.255	0.91	0.1	0.12	1.56	193.8975	30.538	1	6.666	-24.689	2.835
06_6_Ppal_1	05/06/2020	Palmaria palmata	6.60	7.76	7.87 x 10^5	1.37 x 10^3	0.02						14.415	34.894	6.88	7.975	0.255	0.91	0.1	0.12	1.56	193.8975	30.538	1	6.666	-24.689	2.835
06_6_Ppal_2	05/06/2020	Palmaria palmata	7.57	11.4	7.41 x 10^5	7.91 x 10^2	0.01						14.415	34.894	6.88	7.975	0.255	0.91	0.1	0.12	1.56	193.8975	30.538	1	6.666	-24.689	2.835
06_6_Ppal_3	05/06/2020	Palmaria palmata	13.54	7.18	1.33 x 10^5	2.10 x 10^3	0.02						14.415	34.894	6.88	7.975	0.255	0.91	0.1	0.12	1.56	193.8975	30.538	1	6.666	-24.689	2.835
06_7_Ulva_1	05/06/2020	Ulva sp.	2.34	8.35	2.78 x 10^5	5.73 x 10^2	0.02						14.415	34.894	6.88	7.975	0.255	0.91	0.1	0.12	1.56	193.8975	30.538	1	6.666	-24.689	2.835
06_7_Ulva_2	05/06/2020	Ulva sp.	1.50	3.56	1.98 x 10^5	3.06 x 10^2	0.02						14.415	34.894	6.88	7.975	0.255	0.91	0.1	0.12	1.56	193.8975	30.538	1	6.666	-24.689	2.835
06_7_Ulva_3	05/06/2020	Ulva sp.	0.93	2.20	1.73+06 x 10^5	3.26 x 10^2	0.02						14.415	34.894	6.88	7.975	0.255	0.91	0.1	0.12	1.56	193.8975	30.538	1	6.666	-24.689	2.835
06_8_Std_1	05/06/2020	Stranded L. digitata	0.82	too low	1.27 x 10^5	8.02 x 10^1	0.01	2.01 x 10^7	3.92 x 10^4	0.20	15.85	488.12	14.415	34.894	6.88	7.975	0.255	0.91	0.1	0.12	1.56	193.8975	30.538	1	6.666	-24.689	2.835
06_8_Std_2	05/06/2020	Stranded F. serratus	9.71	7.91	1.62 x 10^5	5.94 x 10^4	0.36	1.06 x 10^9	3.17 x 10^6	0.30	65.43	53.58	14.415	34.894	6.88	7.975	0.255	0.91	0.1	0.12	1.56	193.8975	30.538	1	6.666	-24.689	2.835
06_8_Std_3	05/06/2020	Stranded P. palmata	9.59	13.20	1.29 x 10^5	4.11 x 10^4	0.32	4.72 x 10^8	1.18 x 10^6	0.25	36.60	28.67	14.415	34.894	6.88	7.975	0.255	0.91	0.1	0.12	1.56	193.8975	30.538	1	6.666	-24.689	2.835
07_1_LdigB_1	06/07/2020	Laminaria digitata (base)	2.23	10.40	2.95 x 10^5	2.28 x 10^3	0.08	1.08 x 10^7	-	-	3.64	-	16.37	35.158	6.63	8.03	0.37	0.1	0.07	0.09	1.73	158.666	26.667	1.1	7.423	-23.981	1.57
07_1_LdigB_2	06/07/2020	Laminaria digitata (base)	2.42	2.68	1.85 x 10^5	3.13 x 10^2	0.02	1.42 x 10^8	-	-	76.83	-	16.37	35.158	6.63	8.03	0.37	0.1	0.07	0.09	1.73	158.666	26.667	1.1	7.423	-23.981	1.57
07_1_LdigB_3	06/07/2020	Laminaria digitata (base)	3.33	6.18	2.81 x 10^5	3.25 x 10^1	1.16E-03	5.42 x 10^7	-	-	19.26	-	16.37	35.158	6.63	8.03	0.37	0.1	0.07	0.09	1.73	158.666	26.667	1.1	7.423	-23.981	1.57
07_2_LdigM_1	06/07/2020	Laminaria digitata (medium)	4.45	5.81	6.33 x 10^5	2.54 x 10^3	0.04	4.24 x 10^7	-	-	6.69	-	16.37	35.158	6.63	8.03	0.37	0.1	0.07	0.09	1.73	158.666	26.667	1.1	7.423	-23.981	1.57
07_2_LdigM_2	06/07/2020	Laminaria digitata (medium)	5.43	3.50	5.41 x 10^5	2.96 x 10^2	0.01	1.96 x 10^7	-	-	3.63	-	16.37	35.158	6.63	8.03	0.37	0.1	0.07	0.09	1.73	158.666	26.667	1.1	7.423	-23.981	1.57
07_2_LdigM_3	06/07/2020	Laminaria digitata (medium)	9.42	3.94	9.01 x 10^5	1.48 x 10^2	1.65E-03	1.14 x 10^8	-	-	12.65	-	16.37	35.158	6.63	8.03	0.37	0.1	0.07	0.09	1.73	158.666	26.667	1.1	7.423	-23.981	1.57
07_3_LdigO_1	06/07/2020	Laminaria digitata (old)	12.16	6.09	1.23 x 10^5	2.13 x 10^3	0.02	1.30 x 10^8	-	-	10.53	-	16.37	35.158	6.63	8.03	0.37	0.1	0.07	0.09	1.73	158.666	26.667	1.1	7.423	-23.981	1.57
07_3_LdigO_2	06/07/2020	Laminaria digitata (old)	10.03	6.65	8.49 x 10^5	5.82 x 10^1	6.85E-04	2.19 x 10^8	-	-	25.80	-	16.37	35.158	6.63	8.03	0.37	0.1	0.07	0.09	1.73	158.666	26.667	1.1	7.423	-23.981	1.57
07_3_LdigO_3	06/07/2020	Laminaria digitata (old)	7.55	5.90	8.43 x 10^5	7.08 x 10^2	0.01	2.73 x 10^7	-	-	3.24	-	16.37	35.158	6.63	8.03	0.37	0.1	0.07	0.09	1.73	158.666	26.667	1.1	7.423	-23.981	1.57
07_4_Fser_1	06/07/2020	Fucus serratus	3.90	4.74	3.81 x 10^5	0.00	0.00						16.37	35.158	6.63	8.03	0.37	0.1	0.07	0.09	1.73	158.666	26.667	1.1	7.423	-23.981	1.57
07_4_Fser_2	06/07/2020	Fucus serratus	4.13	3.02	3.85 x 10^5	1.20 x 10^2	3.11E-03						16.37	35.158	6.63	8.03	0.37	0.1	0.07	0.09	1.73	158.666	26.667	1.1	7.423	-23.981	1.57
07_4_Fser_3	06/07/2020	Fucus serratus	9.92	3.91	6.83 x 10^5	0.00	0.00						16.37	35.158	6.63	8.03	0.37	0.1	0.07	0.09	1.73	158.666	26.667	1.1	7.423	-23.981	1.57
07_5_Anod_1	06/07/2020	Ascophyllum nododum	7.28	5.21	6.91 x 10^5	4.84 x 10^1	7.00E-04						16.37	35.158	6.63	8.03	0.37	0.1	0.07	0.09	1.73	158.666	26.667	1.1	7.423	-23.981	1.57
07_5_Anod_2	06/07/2020	Ascophyllum nododum	7.66	3.27	7.82 x 10^5	0.00 x 10^	0.00						16.37	35.158	6.63	8.03	0.37	0.1	0.07	0.09	1.73	158.666	26.667	1.1	7.423	-23.981	1.57
07_5_Anod_3	06/07/2020	Ascophyllum nododum	22.43	4.20	1.64 x 10^5	6.82 x 10^2	4.16E-03						16.37	35.158	6.63	8.03	0.37	0.1	0.07	0.09	1.73	158.666	26.667	1.1	7.423	-23.981	1.57
07_6_Ppal_1	06/07/2020	Palmaria palmata	6.99	7.00	5.95 x 10^5	0.00	0.00						16.37	35.158	6.63	8.03	0.37	0.1	0.07	0.09	1.73	158.666	26.667	1.1	7.423	-23.981	1.57
07_6_Ppal_2	06/07/2020	Palmaria palmata	4.56	7.95	3.39 x 10^5	0.00	0.00						16.37	35.158	6.63	8.03	0.37	0.1	0.07	0.09	1.73	158.666	26.667	1.1	7.423	-23.981	1.57
07_6_Ppal_3	06/07/2020	Palmaria palmata	8.74	2.80	9.39 x 10^5	4.12 x 10^2	4.39E-03						16.37	35.158	6.63	8.03	0.37	0.1	0.07	0.09	1.73	158.666	26.667	1.1	7.423	-23.981	1.57
07_7_Ulva_1	06/07/2020	Ulva sp.	2.03	too low	3.09 x 10^5	9.24	2.99E-04						16.37	35.158	6.63	8.03	0.37	0.1	0.07	0.09	1.73	158.666	26.667	1.1	7.423	-23.981	1.57
07_7_Ulva_2	06/07/2020	Ulva sp.	3.52	5.12	3.15 x 10^5	6.83 x 10^1	2.17E-03						16.37	35.158	6.63	8.03	0.37	0.1	0.07	0.09	1.73	158.666	26.667	1.1	7.423	-23.981	1.57
07_7_Ulva_3	06/07/2020	Ulva sp.	1.79	2.84	2.37 x 10^5	1.96 x 10^1	8.27E-04						16.37	35.158	6.63	8.03	0.37	0.1	0.07	0.09	1.73	158.666	26.667	1.1	7.423	-23.981	1.57
07_8_Std_1	06/07/2020	Stranded L. digitata	2.45	2.10	2.55 x 10^5	5.51 x 10^3	0.22			-	-	-	16.37	35.158	6.63	8.03	0.37	0.1	0.07	0.09	1.73	158.666	26.667	1.1	7.423	-23.981	1.57
07_8_Std_2	06/07/2020	Stranded F. serratus	7.94	2.50	8.60 x 10^5	1.95 x 10^4	0.23	2.97 x 10^8	5.63 x 10^5	0.19	34.51	28.89	16.37	35.158	6.63	8.03	0.37	0.1	0.07	0.09	1.73	158.666	26.667	1.1	7.423	-23.981	1.57
07_8_Std_3	06/07/2020	Stranded P. palmata	0.51	10.80	4.61 x 10^5	1.36 x 10^3	0.29	7.80 x 10^7	1.43 x 10^5	0.18	169.14	104.96	16.37	35.158	6.63	8.03	0.37	0.1	0.07	0.09	1.73	158.666	26.667	1.1	7.423	-23.981	1.57
08_1_LdigB_1	05/08/2020	Laminaria digitata (base)	1.41	too low	1.47 x 10^5	0.00	0.00	3.15 x 10^7	4.62 x 10^3	-	21.42	-	17.3	35.185	6.41	7.969	0.23	0.32	0.17	0.11	1.96	156.212	19.908	0.5	5.934	-23.306	1.08
08_1_LdigB_2	05/08/2020	Laminaria digitata (base)	3.41	5.48	2.49 x 10^5	3.61 x 10^1	1.45E-03	5.25 x 10^7	-	-	21.06	-	17.3	35.185	6.41	7.969	0.23	0.32	0.17	0.11	1.96	156.212	19.908	0.5	5.934	-23.306	1.08
08_1_LdigB_3	05/08/2020	Laminaria digitata (base)	6.45	5.63	7.43 x 10^5	0.00	0.00	1.02 x 10^8	-	-	13.76	-	17.3	35.185	6.41	7.969	0.23	0.32	0.17	0.11	1.96	156.212	19.908	0.5	5.934	-23.306	1.08
08_2_LdigM_1	05/08/2020	Laminaria digitata (medium)	13.59	5.30	1.50 x 10^5	0.00	0.00	1.97 x 10^7	-	-	1.31	-	17.3	35.185	6.41	7.969	0.23	0.32	0.17	0.11	1.96	156.212	19.908	0.5	5.934	-23.306	1.08
08_2_LdigM_2	05/08/2020	Laminaria digitata (medium)	9.22	6.33	7.67 x 10^5	0.00	0.00	9.53 x 10^7	-	-	12.41	-	17.3	35.185	6.41	7.969	0.23	0.32	0.17	0.11	1.96	156.212	19.908	0.5	5.934	-23.306	1.08
08_2_LdigM_3	05/08/2020	Laminaria digitata (medium)	12.95	6.53	1.12 x 10^5	0.00	0.00	2.41 x 10^7	1.44 x 10^3	0.01	2.15	-	17.3	35.185	6.41	7.969	0.23	0.32	0.17	0.11	1.96	156.212	19.908	0.5	5.934	-23.306	1.08
08_3_LdigO_1	05/08/2020	Laminaria digitata (old)	9.20	3.58	9.14 x 10^5	0.00	0.00	1.25 x 10^8	-	-	13.71	-	17.3	35.185	6.41	7.969	0.23	0.32	0.17	0.11	1.96	156.212	19.908	0.5	5.934	-23.306	1.08
08_3_LdigO_2	05/08/2020	Laminaria digitata (old)	16.85	12.60	1.70 x 10^5	0.00	0.00	1.39 x 10^8	-	-	8.17	-	17.3	35.185	6.41	7.969	0.23	0.32	0.17	0.11	1.96	156.212	19.908	0.5	5.934	-23.306	1.08
08_3_LdigO_3	05/08/2020	Laminaria digitata (old)	15.58	6.18	1.45 x 10^5	0.00	0.00	9.86 x 10^7	-	-	6.80	-	17.3	35.185	6.41	7.969	0.23	0.32	0.17	0.11	1.96	156.212	19.908	0.5	5.934	-23.306	1.08
08_4_Fser_1	05/08/2020	Fucus serratus	9.03	8.45	7.82 x 10^5	3.70 x 10^2	4.73E-03						17.3	35.185	6.41	7.969	0.23	0.32	0.17	0.11	1.96	156.212	19.908	0.5	5.934	-23.306	1.08
08_4_Fser_2	05/08/2020	Fucus serratus	9.65	7.10	7.25 x 10^5	0.00	0.00						17.3	35.185	6.41	7.969	0.23	0.32	0.17	0.11	1.96	156.212	19.908	0.5	5.934	-23.306	1.08
08_4_Fser_3	05/08/2020	Fucus serratus	9.05	4.61	7.53 x 10^5	6.92 x 10^1	9.19E-04						17.3	35.185	6.41	7.969	0.23	0.32	0.17	0.11	1.96	156.212	19.908	0.5	5.934	-23.306	1.08
08_5_Anod_1	05/08/2020	Ascophyllum nododum	12.09	7.71	1.23 x 10^5	2.24 x 10^2	1.82E-03						17.3	35.185	6.41	7.969	0.23	0.32	0.17	0.11	1.96	156.212	19.908	0.5	5.934	-23.306	1.08
08_5_Anod_2	05/08/2020	Ascophyllum nododum	11.16	4.93	9.24 x 10^5	1.78 x 10^2	1.93E-03						17.3	35.185	6.41	7.969	0.23	0.32	0.17	0.11	1.96	156.212	19.908	0.5	5.934	-23.306	1.08
08_5_Anod_3	05/08/2020	Ascophyllum nododum	11.06	4.09	1.02 x 10^5	9.38 x 10^2	0.01						17.3	35.185	6.41	7.969	0.23	0.32	0.17	0.11	1.96	156.212	19.908	0.5	5.934	-23.306	1.08
08_6_Ppal_1	05/08/2020	Palmaria palmata	21.28	4.35	1.96 x 10^5	2.70 x 10^2	1.38E-03						17.3	35.185	6.41	7.969	0.23	0.32	0.17	0.11	1.96	156.212	19.908	0.5	5.934	-23.306	1.08
08_6_Ppal_2	05/08/2020	Palmaria palmata	25.94	9.78	2.07 x 10^5	1.48 x 10^2	7.17E-04						17.3	35.185	6.41	7.969	0.23	0.32	0.17	0.11	1.96	156.212	19.908	0.5	5.934	-23.306	1.08
08_6_Ppal_3	05/08/2020	Palmaria palmata	16.44	9.68	1.26 x 10^5	0.00	0.00						17.3	35.185	6.41	7.969	0.23	0.32	0.17	0.11	1.96	156.212	19.908	0.5	5.934	-23.306	1.08
08_7_Ulva_1	05/08/2020	Ulva sp.	7.83	11.80	1.05 x 10^5	7.33 x 10^2	0.01						17.3	35.185	6.41	7.969	0.23	0.32	0.17	0.11	1.96	156.212	19.908	0.5	5.934	-23.306	1.08
08_7_Ulva_2	05/08/2020	Ulva sp.	11.32	2.30	8.64 x 10^5	1.09 x 10^2	1.26E-03						17.3	35.185	6.41	7.969	0.23	0.32	0.17	0.11	1.96	156.212	19.908	0.5	5.934	-23.306	1.08
08_7_Ulva_3	05/08/2020	Ulva sp.	4.36	8.16	2.53 x 10^5	3.38 x 10^1	1.33E-03						17.3	35.185	6.41	7.969	0.23	0.32	0.17	0.11	1.96	156.212	19.908	0.5	5.934	-23.306	1.08
08_8_Std_1	05/08/2020	Stranded L. digitata	5.58	4.97	1.50 x 10^5	2.82 x 10^4	0.19	1.03 x 10^8	2.03 x 10^5	0.20	6.88	7.22	17.3	35.185	6.41	7.969	0.23	0.32	0.17	0.11	1.96	156.212	19.908	0.5	5.934	-23.306	1.08
08_8_Std_2	05/08/2020	Stranded F. serratus	2.71	26.70	4.49+06 x 10^5	2.49 x 10^4	0.56	2.35 x 10^8	7.04 x 10^5	0.30	52.46	28.29	17.3	35.185	6.41	7.969	0.23	0.32	0.17	0.11	1.96	156.212	19.908	0.5	5.934	-23.306	1.08
09_1_LdigB_1	17/09/2020	Laminaria digitata (base)	2.20	16.70	2.33 x 10^5	1.97 x 10^2	0.01	5.92 x 10^7	1.02 x 10^4	0.02	25.42	51.86	15.85	35.298	5.99	7.8785	0.41	2.305	0.43	0.225	2.78	364.5515	50.987	3.75	6.649	-25.213	0.775
09_1_LdigB_2	17/09/2020	Laminaria digitata (base)	8.27	3.50	9.56 x 10^5	8.09 x 10^2	0.01	9.10 x 10^5	-	-	0.10	-	15.85	35.298	5.99	7.8785	0.41	2.305	0.43	0.225	2.78	364.5515	50.987	3.75	6.649	-25.213	0.775
09_1_LdigB_3	17/09/2020	Laminaria digitata (base)	3.03	2.00	3.18 x 10^5	2.23 x 10^2	0.01	7.88 x 10^6	1.53 x 10^3	0.02	2.48	6.86	15.85	35.298	5.99	7.8785	0.41	2.305	0.43	0.225	2.78	364.5515	50.987	3.75	6.649	-25.213	0.775
09_2_LdigM_1	17/09/2020	Laminaria digitata (medium)	9.02	2.96	1.03 x 10^5	4.03 x 10^2	3.91E-03	1.11 x 10^7	2.55 x 10^3	0.02	1.08	6.33	15.85	35.298	5.99	7.8785	0.41	2.305	0.43	0.225	2.78	364.5515	50.987	3.75	6.649	-25.213	0.775
09_2_LdigM_2	17/09/2020	Laminaria digitata (medium)	20.89	4.44	2.12 x 10^5	1.72 x 10^2	8.13E-04	1.39 x 10^8	2.05 x 10^4	0.01	6.58	119.09	15.85	35.298	5.99	7.8785	0.41	2.305	0.43	0.225	2.78	364.5515	50.987	3.75	6.649	-25.213	0.775
09_2_LdigM_3	17/09/2020	Laminaria digitata (medium)	28.97	11.50	2.55 x 10^5	1.49 x 10^3	0.01	4.64 x 10^8	3.55 x 10^4	0.01	18.19	23.85	15.85	35.298	5.99	7.8785	0.41	2.305	0.43	0.225	2.78	364.5515	50.987	3.75	6.649	-25.213	0.775
09_3_LdigO_1	17/09/2020	Laminaria digitata (old)	20.76	10.40	1.76 x 10^5	3.25 x 10^2	1.85E-03	4.61 x 10^7	7.89 x 10^3	0.02	2.62	24.24	15.85	35.298	5.99	7.8785	0.41	2.305	0.43	0.225	2.78	364.5515	50.987	3.75	6.649	-25.213	0.775
09_3_LdigO_2	17/09/2020	Laminaria digitata (old)	33.79	5.29	2.17 x 10^5	2.22 x 10^3	0.01	6.97 x 10^7	1.71 x 10^4	0.02	3.21	7.72	15.85	35.298	5.99	7.8785	0.41	2.305	0.43	0.225	2.78	364.5515	50.987	3.75	6.649	-25.213	0.775
09_3_LdigO_3	17/09/2020	Laminaria digitata (old)	25.67	9.52	2.01 x 10^5	1.20 x 10^3	0.01	6.42 x 10^7	1.45 x 10^4	0.02	3.19	12.05	15.85	35.298	5.99	7.8785	0.41	2.305	0.43	0.225	2.78	364.5515	50.987	3.75	6.649	-25.213	0.775
09_4_Fser_1	17/09/2020	Fucus serratus	15.78	10.90	1.30 x 10^5	1.80 x 10^3	0.01						15.85	35.298	5.99	7.8785	0.41	2.305	0.43	0.225	2.78	364.5515	50.987	3.75	6.649	-25.213	0.775
09_4_Fser_2	17/09/2020	Fucus serratus	16.66	14.40	1.19 x 10^5	2.94 x 10^3	0.02						15.85	35.298	5.99	7.8785	0.41	2.305	0.43	0.225	2.78	364.5515	50.987	3.75	6.649	-25.213	0.775
09_4_Fser_3	17/09/2020	Fucus serratus	12.95	7.36	1.36 x 10^5	4.69 x 10^3	0.03						15.85	35.298	5.99	7.8785	0.41	2.305	0.43	0.225	2.78	364.5515	50.987	3.75	6.649	-25.213	0.775
09_5_Anod_1	17/09/2020	Ascophyllum nododum	19.14	5.92	1.82 x 10^5	1.54 x 10^3	0.01						15.85	35.298	5.99	7.8785	0.41	2.305	0.43	0.225	2.78	364.5515	50.987	3.75	6.649	-25.213	0.775
09_5_Anod_2	17/09/2020	Ascophyllum nododum	7.98	7.48	6.56 x 10^5	7.75 x 10^2	0.01						15.85	35.298	5.99	7.8785	0.41	2.305	0.43	0.225	2.78	364.5515	50.987	3.75	6.649	-25.213	0.775
09_5_Anod_3	17/09/2020	Ascophyllum nododum	0.76	10.60	3.95 x 10^5	8.96 x 10^1	0.02						15.85	35.298	5.99	7.8785	0.41	2.305	0.43	0.225	2.78	364.5515	50.987	3.75	6.649	-25.213	0.775
09_6_Ppal_1	17/09/2020	Palmaria palmata	7.49	14.40	5.74 x 10^5	1.73 x 10^3	0.03						15.85	35.298	5.99	7.8785	0.41	2.305	0.43	0.225	2.78	364.5515	50.987	3.75	6.649	-25.213	0.775
09_6_Ppal_2	17/09/2020	Palmaria palmata	9.39	5.75	6.99 x 10^5	1.79 x 10^3	0.03						15.85	35.298	5.99	7.8785	0.41	2.305	0.43	0.225	2.78	364.5515	50.987	3.75	6.649	-25.213	0.775
09_6_Ppal_3	17/09/2020	Palmaria palmata	7.10	3.68	6.92 x 10^5	2.27 x 10^3	0.03						15.85	35.298	5.99	7.8785	0.41	2.305	0.43	0.225	2.78	364.5515	50.987	3.75	6.649	-25.213	0.775
09_7_Ulva_1	17/09/2020	Ulva sp.	14.12	2.68	1.17 x 10^5	3.05 x 10^3	0.03						15.85	35.298	5.99	7.8785	0.41	2.305	0.43	0.225	2.78	364.5515	50.987	3.75	6.649	-25.213	0.775
09_7_Ulva_2	17/09/2020	Ulva sp.	12.43	17.30	8.02 x 10^5	2.30 x 10^3	0.03						15.85	35.298	5.99	7.8785	0.41	2.305	0.43	0.225	2.78	364.5515	50.987	3.75	6.649	-25.213	0.775
09_7_Ulva_3	17/09/2020	Ulva sp.	3.20	9.62	3.24 x 10^5	1.45 x 10^3	0.04						15.85	35.298	5.99	7.8785	0.41	2.305	0.43	0.225	2.78	364.5515	50.987	3.75	6.649	-25.213	0.775
09_8_Std_1	17/09/2020	Stranded L. digitata	1.81	4.70	2.80 x 10^5	9.48 x 10^4	3.39	3.13 x 10^9	6.60 x 10^7	2.11	1119.55	696.56	15.85	35.298	5.99	7.8785	0.41	2.305	0.43	0.225	2.78	364.5515	50.987	3.75	6.649	-25.213	0.775
09_8_Std_2	17/09/2020	Stranded F. serratus	7.33	43.00	1.99 x 10^5	5.18 x 10^4	0.26	2.13 x 10^8	7.64 x 10^5	0.36	10.71	14.75	15.85	35.298	5.99	7.8785	0.41	2.305	0.43	0.225	2.78	364.5515	50.987	3.75	6.649	-25.213	0.775
09_8_Std_3	17/09/2020	Stranded P. palmata	22.29	26.30	5.18 x 10^5	9.32 x 10^5	1.80	5.10 x 10^9	1.03 x 10^8	2.02	98.41	110.50	15.85	35.298	5.99	7.8785	0.41	2.305	0.43	0.225	2.78	364.5515	50.987	3.75	6.649	-25.213	0.775
10_1_LdigB_1	19/10/2020	Laminaria digitata (base)	3.40	26.50	3.87 x 10^5	2.61 x 10^3	0.07	3.28 x 10^7	1.52 x 10^4	0.05	8.47	5.85	14.18	35.198	5.63	7.806	0.33	5.32	0.49	0.31	2.98	97.931	10.668	0.4	6.969	-25.312	0.45
10_1_LdigB_2	19/10/2020	Laminaria digitata (base)	3.21	5.08	2.81 x 10^5	1.55 x 10^3	0.06	2.06 x 10^7	1.47 x 10^4	0.07	7.32	9.51	14.18	35.198	5.63	7.806	0.33	5.32	0.49	0.31	2.98	97.931	10.668	0.4	6.969	-25.312	0.45
10_1_LdigB_3	19/10/2020	Laminaria digitata (base)	4.04	7.41	4.27 x 10^5	3.69 x 10^3	0.09	2.36 x 10^7	2.83 x 10^4	0.12	5.51	7.66	14.18	35.198	5.63	7.806	0.33	5.32	0.49	0.31	2.98	97.931	10.668	0.4	6.969	-25.312	0.45
10_2_LdigM_1	19/10/2020	Laminaria digitata (medium)	27.19	6.70	3.04 x 10^5	4.14 x 10^3	0.01	5.02 x 10^8	8.47 x 10^4	0.02	16.52	20.45	14.18	35.198	5.63	7.806	0.33	5.32	0.49	0.31	2.98	97.931	10.668	0.4	6.969	-25.312	0.45
10_2_LdigM_2	19/10/2020	Laminaria digitata (medium)	17.47	12.30	1.95 x 10^5	6.76 x 10^3	0.03	6.50 x 10^8	1.66 x 10^5	0.03	33.23	24.51	14.18	35.198	5.63	7.806	0.33	5.32	0.49	0.31	2.98	97.931	10.668	0.4	6.969	-25.312	0.45
10_2_LdigM_3	19/10/2020	Laminaria digitata (medium)	34.15	9.19	3.20 x 10^5	6.17 x 10^3	0.02	9.08 x 10^7	1.04 x 10^5	0.11	2.83	16.87	14.18	35.198	5.63	7.806	0.33	5.32	0.49	0.31	2.98	97.931	10.668	0.4	6.969	-25.312	0.45
10_3_LdigO_1	19/10/2020	Laminaria digitata (old)	10.80	16.50	1.46 x 10^5	4.36 x 10^3	0.03	2.28 x 10^8	9.38 x 10^4	0.04	15.64	21.52	14.18	35.198	5.63	7.806	0.33	5.32	0.49	0.31	2.98	97.931	10.668	0.4	6.969	-25.312	0.45
10_3_LdigO_2	19/10/2020	Laminaria digitata (old)	30.56	8.92	3.62 x 10^5	6.09 x 10^3	0.02	5.37 x 10^7	1.94 x 10^4	0.04	1.48	3.19	14.18	35.198	5.63	7.806	0.33	5.32	0.49	0.31	2.98	97.931	10.668	0.4	6.969	-25.312	0.45
10_3_LdigO_3	19/10/2020	Laminaria digitata (old)	28.02	12.30	2.34 x 10^5	7.25 x 10^3	0.03	1.90 x 10^8	6.57 x 10^4	0.03	8.10	9.06	14.18	35.198	5.63	7.806	0.33	5.32	0.49	0.31	2.98	97.931	10.668	0.4	6.969	-25.312	0.45
10_4_Fser_1	19/10/2020	Fucus serratus	8.16	8.82	8.00 x 10^5	9.30 x 10^3	0.12						14.18	35.198	5.63	7.806	0.33	5.32	0.49	0.31	2.98	97.931	10.668	0.4	6.969	-25.312	0.45
10_4_Fser_2	19/10/2020	Fucus serratus	11.57	6.42	1.12 x 10^5	8.36 x 10^3	0.07						14.18	35.198	5.63	7.806	0.33	5.32	0.49	0.31	2.98	97.931	10.668	0.4	6.969	-25.312	0.45
10_4_Fser_3	19/10/2020	Fucus serratus	9.95	7.53	9.28 x 10^5	1.06 x 10^4	0.11						14.18	35.198	5.63	7.806	0.33	5.32	0.49	0.31	2.98	97.931	10.668	0.4	6.969	-25.312	0.45
10_5_Anod_1	19/10/2020	Ascophyllum nododum	13.48	10.40	1.51 x 10^5	7.30 x 10^3	0.05						14.18	35.198	5.63	7.806	0.33	5.32	0.49	0.31	2.98	97.931	10.668	0.4	6.969	-25.312	0.45
10_5_Anod_2	19/10/2020	Ascophyllum nododum	8.11	6.76	6.85 x 10^5	4.75 x 10^3	0.07						14.18	35.198	5.63	7.806	0.33	5.32	0.49	0.31	2.98	97.931	10.668	0.4	6.969	-25.312	0.45
10_5_Anod_3	19/10/2020	Ascophyllum nododum	11.31	2.85	1.14 x 10^5	4.05 x 10^3	0.04						14.18	35.198	5.63	7.806	0.33	5.32	0.49	0.31	2.98	97.931	10.668	0.4	6.969	-25.312	0.45
10_6_Ppal_1	19/10/2020	Palmaria palmata	8.01	9.43	8.61 x 10^5	6.31 x 10^3	0.07						14.18	35.198	5.63	7.806	0.33	5.32	0.49	0.31	2.98	97.931	10.668	0.4	6.969	-25.312	0.45
10_6_Ppal_2	19/10/2020	Palmaria palmata	11.54	6.25	9.38 x 10^5	9.52 x 10^3	0.10						14.18	35.198	5.63	7.806	0.33	5.32	0.49	0.31	2.98	97.931	10.668	0.4	6.969	-25.312	0.45
10_6_Ppal_3	19/10/2020	Palmaria palmata	14.34	7.87	1.36 x 10^5	1.53 x 10^4	0.11						14.18	35.198	5.63	7.806	0.33	5.32	0.49	0.31	2.98	97.931	10.668	0.4	6.969	-25.312	0.45
10_7_Ulva_1	19/10/2020	Ulva sp.	10.89	5.91	1.54 x 10^5	9.44 x 10^3	0.06						14.18	35.198	5.63	7.806	0.33	5.32	0.49	0.31	2.98	97.931	10.668	0.4	6.969	-25.312	0.45
10_7_Ulva_2	19/10/2020	Ulva sp.	6.62	12.40	6.64 x 10^5	6.72 x 10^3	0.10						14.18	35.198	5.63	7.806	0.33	5.32	0.49	0.31	2.98	97.931	10.668	0.4	6.969	-25.312	0.45
10_7_Ulva_3	19/10/2020	Ulva sp.	16.60	8.27	2.46 x 10^5	1.37 x 10^4	0.06						14.18	35.198	5.63	7.806	0.33	5.32	0.49	0.31	2.98	97.931	10.668	0.4	6.969	-25.312	0.45
10_8_Std_1	19/10/2020	Stranded L. digitata	11.74	13.80	6.47 x 10^5	8.40 x 10^4	0.13	1.61 x 10^10	1.98 x 10^7	0.12	248.29	235.32	14.18	35.198	5.63	7.806	0.33	5.32	0.49	0.31	2.98	97.931	10.668	0.4	6.969	-25.312	0.45
10_8_Std_2	19/10/2020	Stranded F. serratus	22.13	72.00	5.54 x 10^5	1.54 x 10^6	2.79	2.36 x 10^9	8.57 x 10^7	3.62	42.71	55.53	14.18	35.198	5.63	7.806	0.33	5.32	0.49	0.31	2.98	97.931	10.668	0.4	6.969	-25.312	0.45
10_8_Std_3	19/10/2020	Stranded P. palmata	5.63	35.50	1.82 x 10^5	2.04 x 10^5	1.12	2.72 x 10^9	2.72 x 10^7	1.00	149.58	133.09	14.18	35.198	5.63	7.806	0.33	5.32	0.49	0.31	2.98	97.931	10.668	0.4	6.969	-25.312	0.45
11_1_LdigB_1	16/11/2020	Laminaria digitata (base)	2.59	21.40	3.36 x 10^5	1.99 x 10^3	0.06	5.27 x 10^7	2.58 x 10^4	0.05	15.66	12.94	12.915	35.2145	5.96	7.7835	0.375	7.655	0.475	0.39	3.265	118.4215	14.8425	1.1	5.7835	-26.2695	0.365
11_1_LdigB_2	16/11/2020	Laminaria digitata (base)	1.71	2.40	1.48 x 10^5	6.89 x 10^2	0.05	1.74 x 10^7	9.31 x 10^3	0.05	11.79	13.50	12.915	35.2145	5.96	7.7835	0.375	7.655	0.475	0.39	3.265	118.4215	14.8425	1.1	5.7835	-26.2695	0.365
11_1_LdigB_3	16/11/2020	Laminaria digitata (base)	3.45	2.97	4.30 x 10^5	1.02 x 10^3	0.02	5.16 x 10^7	2.43 x 10^4	0.05	11.99	23.82	12.915	35.2145	5.96	7.7835	0.375	7.655	0.475	0.39	3.265	118.4215	14.8425	1.1	5.7835	-26.2695	0.365
11_2_LdigM_1	16/11/2020	Laminaria digitata (medium)	13.36	2.40	1.23 x 10^5	7.73 x 10^3	0.06	2.89 x 10^7	3.43 x 10^4	0.12	2.35	4.43	12.915	35.2145	5.96	7.7835	0.375	7.655	0.475	0.39	3.265	118.4215	14.8425	1.1	5.7835	-26.2695	0.365
11_2_LdigM_2	16/11/2020	Laminaria digitata (medium)	9.50	4.69	8.59 x 10^5	1.38 x 10^3	0.02	1.14 x 10^8	5.10 x 10^4	0.04	13.23	36.95	12.915	35.2145	5.96	7.7835	0.375	7.655	0.475	0.39	3.265	118.4215	14.8425	1.1	5.7835	-26.2695	0.365
11_2_LdigM_3	16/11/2020	Laminaria digitata (medium)	12.29	3.45	6.25 x 10^5	2.29 x 10^3	0.04	1.31 x 10^8	5.13 x 10^4	0.04	21.02	22.38	12.915	35.2145	5.96	7.7835	0.375	7.655	0.475	0.39	3.265	118.4215	14.8425	1.1	5.7835	-26.2695	0.365
11_3_LdigO_1	16/11/2020	Laminaria digitata (old)	27.53	3.35	3.97 x 10^5	9.32 x 10^3	0.02	2.41 x 10^8	1.59 x 10^5	0.07	6.07	17.02	12.915	35.2145	5.96	7.7835	0.375	7.655	0.475	0.39	3.265	118.4215	14.8425	1.1	5.7835	-26.2695	0.365
11_3_LdigO_2	16/11/2020	Laminaria digitata (old)	22.28	17.30	5.02 x 10^5	7.35 x 10^3	0.02	1.44 x 10^9	2.51 x 10^5	0.02	28.68	33.36	12.915	35.2145	5.96	7.7835	0.375	7.655	0.475	0.39	3.265	118.4215	14.8425	1.1	5.7835	-26.2695	0.365
11_3_LdigO_3	16/11/2020	Laminaria digitata (old)	34.54	24.10	4.70 x 10^5	1.41 x 10^4	0.03	8.43 x 10^8	3.22 x 10^5	0.04	17.94	22.80	12.915	35.2145	5.96	7.7835	0.375	7.655	0.475	0.39	3.265	118.4215	14.8425	1.1	5.7835	-26.2695	0.365
11_4_Fser_1	16/11/2020	Fucus serratus	11.78	22.30	8.92 x 10^5	6.32 x 10^3	0.07						12.915	35.2145	5.96	7.7835	0.375	7.655	0.475	0.39	3.265	118.4215	14.8425	1.1	5.7835	-26.2695	0.365
11_4_Fser_2	16/11/2020	Fucus serratus	5.39	4.19	4.55 x 10^5	5.27 x 10^3	0.12						12.915	35.2145	5.96	7.7835	0.375	7.655	0.475	0.39	3.265	118.4215	14.8425	1.1	5.7835	-26.2695	0.365
11_4_Fser_3	16/11/2020	Fucus serratus	0.21	2.00	8.85 x 10^5	2.23 x 10^2	0.25						12.915	35.2145	5.96	7.7835	0.375	7.655	0.475	0.39	3.265	118.4215	14.8425	1.1	5.7835	-26.2695	0.365
11_5_Anod_1	16/11/2020	Ascophyllum nododum	11.66	7.82	1.15 x 10^5	6.66 x 10^3	0.06						12.915	35.2145	5.96	7.7835	0.375	7.655	0.475	0.39	3.265	118.4215	14.8425	1.1	5.7835	-26.2695	0.365
11_5_Anod_2	16/11/2020	Ascophyllum nododum	10.02	7.50	1.01 x 10^5	1.03 x 10^4	0.10						12.915	35.2145	5.96	7.7835	0.375	7.655	0.475	0.39	3.265	118.4215	14.8425	1.1	5.7835	-26.2695	0.365
11_5_Anod_3	16/11/2020	Ascophyllum nododum	12.87	5.44	1.45 x 10^5	3.03 x 10^3	0.02						12.915	35.2145	5.96	7.7835	0.375	7.655	0.475	0.39	3.265	118.4215	14.8425	1.1	5.7835	-26.2695	0.365
11_6_Ppal_1	16/11/2020	Palmaria palmata	7.71	5.44	6.75 x 10^5	5.21 x 10^3	0.08						12.915	35.2145	5.96	7.7835	0.375	7.655	0.475	0.39	3.265	118.4215	14.8425	1.1	5.7835	-26.2695	0.365
11_6_Ppal_2	16/11/2020	Palmaria palmata	4.03	3.73	3.78 x 10^5	1.87 x 10^3	0.05						12.915	35.2145	5.96	7.7835	0.375	7.655	0.475	0.39	3.265	118.4215	14.8425	1.1	5.7835	-26.2695	0.365
11_6_Ppal_3	16/11/2020	Palmaria palmata	6.92	too low	6.28 x 10^5	3.60 x 10^3	0.07						12.915	35.2145	5.96	7.7835	0.375	7.655	0.475	0.39	3.265	118.4215	14.8425	1.1	5.7835	-26.2695	0.365
11_7_Ulva_1	16/11/2020	Ulva sp.	7.58	too low	9.40 x 10^5	6.86 x 10^3	0.07						12.915	35.2145	5.96	7.7835	0.375	7.655	0.475	0.39	3.265	118.4215	14.8425	1.1	5.7835	-26.2695	0.365
11_7_Ulva_2	16/11/2020	Ulva sp.	5.89	5.99	5.32 x 10^5	5.50 x 10^3	0.10						12.915	35.2145	5.96	7.7835	0.375	7.655	0.475	0.39	3.265	118.4215	14.8425	1.1	5.7835	-26.2695	0.365
11_7_Ulva_3	16/11/2020	Ulva sp.	6.13	4.12	8.12 x 10^5	6.29 x 10^3	0.08						12.915	35.2145	5.96	7.7835	0.375	7.655	0.475	0.39	3.265	118.4215	14.8425	1.1	5.7835	-26.2695	0.365
11_8_Std_1	16/11/2020	Stranded L. digitata	1.53	2.30	1.88 x 10^5	1.71 x 10^4	0.91	7.27 x 10^6	8.41 x 10^4	1.16	3.87	4.93	12.915	35.2145	5.96	7.7835	0.375	7.655	0.475	0.39	3.265	118.4215	14.8425	1.1	5.7835	-26.2695	0.365
11_8_Std_2	16/11/2020	Stranded F. serratus	6.25	3.75	8.71 x 10^5	6.40 x 10^5	7.35	1.50 x 10^9	9.11 x 10^7	6.07	172.32	142.40	12.915	35.2145	5.96	7.7835	0.375	7.655	0.475	0.39	3.265	118.4215	14.8425	1.1	5.7835	-26.2695	0.365
11_8_Std_3	16/11/2020	Stranded P. palmata	4.60	16.40	5.49 x 10^5	9.81 x 10^4	1.79	3.64 x 10^8	8.31 x 10^6	2.28	66.28	84.68	12.915	35.2145	5.96	7.7835	0.375	7.655	0.475	0.39	3.265	118.4215	14.8425	1.1	5.7835	-26.2695	0.365
12_1_LdigB_1	15/12/2020	Laminaria digitata (base)	3.54	7.29	3.80 x 10^5	1.19 x 10^3	0.03	9.19 x 10^7	4.13 x 10^4	0.04	24.17	34.67	11.805	35.0635	6.075	7.7865	0.325	7.95	0.205	0.375	2.945	162.5405	27.5545	1.05	5.2385	-26.319	0.32
12_1_LdigB_2	15/12/2020	Laminaria digitata (base)	6.19	4.29	7.29 x 10^5	8.44 x 10^2	0.01	4.20 x 10^7	1.25 x 10^4	0.03	5.76	14.79	11.805	35.0635	6.075	7.7865	0.325	7.95	0.205	0.375	2.945	162.5405	27.5545	1.05	5.2385	-26.319	0.32
12_1_LdigB_3	15/12/2020	Laminaria digitata (base)	1.49	5.63	1.49 x 10^5	2.60 x 10^2	0.02	3.09 x 10^7	6.97 x 10^3	0.02	20.77	26.80	11.805	35.0635	6.075	7.7865	0.325	7.95	0.205	0.375	2.945	162.5405	27.5545	1.05	5.2385	-26.319	0.32
12_2_LdigM_1	15/12/2020	Laminaria digitata (medium)	3.25	4.32	3.65 x 10^5	2.40 x 10^3	0.07	2.26 x 10^7	1.35 x 10^4	0.06	6.18	5.61	11.805	35.0635	6.075	7.7865	0.325	7.95	0.205	0.375	2.945	162.5405	27.5545	1.05	5.2385	-26.319	0.32
12_2_LdigM_2	15/12/2020	Laminaria digitata (medium)	6.99	3.38	8.34 x 10^5	1.39 x 10^3	0.02	9.36 x 10^7	2.42 x 10^4	0.03	11.22	17.34	11.805	35.0635	6.075	7.7865	0.325	7.95	0.205	0.375	2.945	162.5405	27.5545	1.05	5.2385	-26.319	0.32
12_2_LdigM_3	15/12/2020	Laminaria digitata (medium)	1.77	4.26	2.12 x 10^5	7.04 x 10^2	0.03	3.61 x 10^7	1.61 x 10^4	0.04	17.05	22.81	11.805	35.0635	6.075	7.7865	0.325	7.95	0.205	0.375	2.945	162.5405	27.5545	1.05	5.2385	-26.319	0.32
12_3_LdigO_1	15/12/2020	Laminaria digitata (old)	15.15	2.30	1.92 x 10^5	3.42 x 10^3	0.02	6.20 x 10^8	1.68 x 10^5	0.03	32.35	49.31	11.805	35.0635	6.075	7.7865	0.325	7.95	0.205	0.375	2.945	162.5405	27.5545	1.05	5.2385	-26.319	0.32
12_3_LdigO_2	15/12/2020	Laminaria digitata (old)	32.46	15.40	3.16 x 10^5	2.16 x 10^3	0.01	5.59 x 10^8	1.19 x 10^5	0.02	17.72	54.95	11.805	35.0635	6.075	7.7865	0.325	7.95	0.205	0.375	2.945	162.5405	27.5545	1.05	5.2385	-26.319	0.32
12_3_LdigO_3	15/12/2020	Laminaria digitata (old)	20.22	26.70	2.66 x 10^5	2.47 x 10^3	0.01	2.66 x 10^8	5.63 x 10^4	0.02	9.97	22.74	11.805	35.0635	6.075	7.7865	0.325	7.95	0.205	0.375	2.945	162.5405	27.5545	1.05	5.2385	-26.319	0.32
12_4_Fser_1	15/12/2020	Fucus serratus	7.45	14.10	5.69 x 10^5	1.45 x 10^3	0.03						11.805	35.0635	6.075	7.7865	0.325	7.95	0.205	0.375	2.945	162.5405	27.5545	1.05	5.2385	-26.319	0.32
12_4_Fser_2	15/12/2020	Fucus serratus	6.80	6.37	5.57 x 10^5	1.18 x 10^3	0.02						11.805	35.0635	6.075	7.7865	0.325	7.95	0.205	0.375	2.945	162.5405	27.5545	1.05	5.2385	-26.319	0.32
12_4_Fser_3	15/12/2020	Fucus serratus	6.19	too low	5.14 x 10^5	1.53 x 10^3	0.03						11.805	35.0635	6.075	7.7865	0.325	7.95	0.205	0.375	2.945	162.5405	27.5545	1.05	5.2385	-26.319	0.32
12_5_Anod_1	15/12/2020	Ascophyllum nododum	8.57	3.11	1.00 x 10^5	1.01 x 10^3	0.01						11.805	35.0635	6.075	7.7865	0.325	7.95	0.205	0.375	2.945	162.5405	27.5545	1.05	5.2385	-26.319	0.32
12_5_Anod_2	15/12/2020	Ascophyllum nododum	7.02	4.16	6.16 x 10^5	1.47 x 10^3	0.02						11.805	35.0635	6.075	7.7865	0.325	7.95	0.205	0.375	2.945	162.5405	27.5545	1.05	5.2385	-26.319	0.32
12_5_Anod_3	15/12/2020	Ascophyllum nododum	4.82	6.94	4.61 x 10^5	1.08 x 10^3	0.02						11.805	35.0635	6.075	7.7865	0.325	7.95	0.205	0.375	2.945	162.5405	27.5545	1.05	5.2385	-26.319	0.32
12_6_Ppal_1	15/12/2020	Palmaria palmata	15.90	3.47	7.87 x 10^5	1.83 x 10^3	0.02						11.805	35.0635	6.075	7.7865	0.325	7.95	0.205	0.375	2.945	162.5405	27.5545	1.05	5.2385	-26.319	0.32
12_6_Ppal_2	15/12/2020	Palmaria palmata	11.22	10.00	1.07 x 10^5	3.68 x 10^3	0.03						11.805	35.0635	6.075	7.7865	0.325	7.95	0.205	0.375	2.945	162.5405	27.5545	1.05	5.2385	-26.319	0.32
12_6_Ppal_3	15/12/2020	Palmaria palmata	5.35	4.34	4.71 x 10^5	2.50 x 10^3	0.05						11.805	35.0635	6.075	7.7865	0.325	7.95	0.205	0.375	2.945	162.5405	27.5545	1.05	5.2385	-26.319	0.32
12_7_Ulva_1	15/12/2020	Ulva sp.	11.31	2.64	5.13 x 10^5	3.79 x 10^3	0.07						11.805	35.0635	6.075	7.7865	0.325	7.95	0.205	0.375	2.945	162.5405	27.5545	1.05	5.2385	-26.319	0.32
12_7_Ulva_2	15/12/2020	Ulva sp.	10.64	18.10	4.67 x 10^5	5.58 x 10^3	0.12						11.805	35.0635	6.075	7.7865	0.325	7.95	0.205	0.375	2.945	162.5405	27.5545	1.05	5.2385	-26.319	0.32
12_7_Ulva_3	15/12/2020	Ulva sp.	6.23	17.20	4.14 x 10^5	5.52 x 10^3	0.13						11.805	35.0635	6.075	7.7865	0.325	7.95	0.205	0.375	2.945	162.5405	27.5545	1.05	5.2385	-26.319	0.32
12_8_Std_1	15/12/2020	Stranded L. digitata	2.61	9.09	1.26 x 10^5	6.66 x 10^4	0.53	2.11 x 10^9	9.54 x 10^6	0.45	167.17	143.25	11.805	35.0635	6.075	7.7865	0.325	7.95	0.205	0.375	2.945	162.5405	27.5545	1.05	5.2385	-26.319	0.32
12_8_Std_2	15/12/2020	Stranded F. serratus	15.18	16.10	3.22 x 10^5	2.58 x 10^6	8.01	1.84 x 10^9	1.16 x 10^8	6.31	56.99	44.89	11.805	35.0635	6.075	7.7865	0.325	7.95	0.205	0.375	2.945	162.5405	27.5545	1.05	5.2385	-26.319	0.32
12_8_Std_3	15/12/2020	Stranded P. palmata	1.75	16.80	5.36 x 10^5	4.68 x 10^4	0.87	5.12 x 10^8	5.50 x 10^6	1.07	95.55	117.36	11.805	35.0635	6.075	7.7865	0.325	7.95	0.205	0.375	2.945	162.5405	27.5545	1.05	5.2385	-26.319	0.32
01_1_LdigB_1	14/01/2021	Laminaria digitata (base)	2.49	4.71	3.05 x 10^5	2.14 x 10^2	0.01	4.78 x 10^7	2.17 x 10^4	0.05	15.67	101.52	10.0875	34.7975	6.185	7.7885	0.245	8.175	0.18	0.395	3.45	157.76	33.68	0.65	9.045	-24.97	0.26
01_1_LdigB_2	14/01/2021	Laminaria digitata (base)	1.03	5.03	1.02 x 10^5	5.54 x 10^1	0.01	4.14 x 10^7	4.61 x 10^3	0.01	40.70	83.24	10.0875	34.7975	6.185	7.7885	0.245	8.175	0.18	0.395	3.45	157.76	33.68	0.65	9.045	-24.97	0.26
01_1_LdigB_3	14/01/2021	Laminaria digitata (base)	1.40	4.01	1.58 x 10^5	1.36 x 10^2	0.01	2.80 x 10^7	5.34 x 10^3	0.02	17.74	39.11	10.0875	34.7975	6.185	7.7885	0.245	8.175	0.18	0.395	3.45	157.76	33.68	0.65	9.045	-24.97	0.26
01_2_LdigM_1	14/01/2021	Laminaria digitata (medium)	1.98	2.71	2.62 x 10^5	4.17 x 10^2	0.02	7.68 x 10^7	3.24 x 10^4	0.04	29.29	77.67	10.0875	34.7975	6.185	7.7885	0.245	8.175	0.18	0.395	3.45	157.76	33.68	0.65	9.045	-24.97	0.26
01_2_LdigM_2	14/01/2021	Laminaria digitata (medium)	1.00	too low	8.74 x 10^5	9.28 x 10^1	0.01	-	-	-	-	-	10.0875	34.7975	6.185	7.7885	0.245	8.175	0.18	0.395	3.45	157.76	33.68	0.65	9.045	-24.97	0.26
01_2_LdigM_3	14/01/2021	Laminaria digitata (medium)	2.46	3.25	2.83 x 10^5	3.89 x 10^2	0.01	1.65 x 10^8	1.51 x 10^4	0.01	58.30	38.92	10.0875	34.7975	6.185	7.7885	0.245	8.175	0.18	0.395	3.45	157.76	33.68	0.65	9.045	-24.97	0.26
01_3_LdigO_1	14/01/2021	Laminaria digitata (old)	1.48	2.20	1.81 x 10^5	3.50 x 10^2	0.02	2.05 x 10^8	1.80 x 10^4	0.01	113.36	51.23	10.0875	34.7975	6.185	7.7885	0.245	8.175	0.18	0.395	3.45	157.76	33.68	0.65	9.045	-24.97	0.26
01_3_LdigO_2	14/01/2021	Laminaria digitata (old)	3.78	3.59	3.67 x 10^5	3.30 x 10^2	0.01	2.25 x 10^8	1.94 x 10^4	0.01	61.35	58.73	10.0875	34.7975	6.185	7.7885	0.245	8.175	0.18	0.395	3.45	157.76	33.68	0.65	9.045	-24.97	0.26
01_3_LdigO_3	14/01/2021	Laminaria digitata (old)	6.16	10.10	8.50 x 10^5	1.04 x 10^3	0.01	3.06 x 10^8	5.98 x 10^4	0.02	35.96	57.55	10.0875	34.7975	6.185	7.7885	0.245	8.175	0.18	0.395	3.45	157.76	33.68	0.65	9.045	-24.97	0.26
01_4_Fser_1	14/01/2021	Fucus serratus	1.58	2.30	1.92+06 x 10^5	8.24 x 10^2	0.04						10.0875	34.7975	6.185	7.7885	0.245	8.175	0.18	0.395	3.45	157.76	33.68	0.65	9.045	-24.97	0.26
01_4_Fser_2	14/01/2021	Fucus serratus	2.88	4.78	2.73 x 10^5	8.27 x 10^2	0.03						10.0875	34.7975	6.185	7.7885	0.245	8.175	0.18	0.395	3.45	157.76	33.68	0.65	9.045	-24.97	0.26
01_4_Fser_3	14/01/2021	Fucus serratus	4.73	4.52	5.43+06 x 10^5	1.11 x 10^3	0.02						10.0875	34.7975	6.185	7.7885	0.245	8.175	0.18	0.395	3.45	157.76	33.68	0.65	9.045	-24.97	0.26
01_5_Anod_1	14/01/2021	Ascophyllum nododum	3.69	2.30	3.28 x 10^5	1.44 x 10^3	0.04						10.0875	34.7975	6.185	7.7885	0.245	8.175	0.18	0.395	3.45	157.76	33.68	0.65	9.045	-24.97	0.26
01_5_Anod_2	14/01/2021	Ascophyllum nododum	2.74	2.00	3.28 x 10^5	1.14 x 10^3	0.03						10.0875	34.7975	6.185	7.7885	0.245	8.175	0.18	0.395	3.45	157.76	33.68	0.65	9.045	-24.97	0.26
01_5_Anod_3	14/01/2021	Ascophyllum nododum	2.12	2.10	5.02 x 10^5	5.02 x 10^2	0.02						10.0875	34.7975	6.185	7.7885	0.245	8.175	0.18	0.395	3.45	157.76	33.68	0.65	9.045	-24.97	0.26
01_6_Ppal_1	14/01/2021	Palmaria palmata	1.83	2.10	2.03 x 10^5	4.03 x 10^2	0.02						10.0875	34.7975	6.185	7.7885	0.245	8.175	0.18	0.395	3.45	157.76	33.68	0.65	9.045	-24.97	0.26
01_6_Ppal_2	14/01/2021	Palmaria palmata	4.04	3.76	3.06 x 10^5	9.23 x 10^2	0.03						10.0875	34.7975	6.185	7.7885	0.245	8.175	0.18	0.395	3.45	157.76	33.68	0.65	9.045	-24.97	0.26
01_6_Ppal_3	14/01/2021	Palmaria palmata	2.71	4.81	3.81 x 10^5	9.63 x 10^2	0.03						10.0875	34.7975	6.185	7.7885	0.245	8.175	0.18	0.395	3.45	157.76	33.68	0.65	9.045	-24.97	0.26
01_7_Ulva_1	14/01/2021	Ulva sp.	4.77	8.88	7.61 x 10^5	3.91 x 10^3	0.05						10.0875	34.7975	6.185	7.7885	0.245	8.175	0.18	0.395	3.45	157.76	33.68	0.65	9.045	-24.97	0.26
01_7_Ulva_2	14/01/2021	Ulva sp.	1.60	2.30	2.20 x 10^5	7.47 x 10^2	0.03						10.0875	34.7975	6.185	7.7885	0.245	8.175	0.18	0.395	3.45	157.76	33.68	0.65	9.045	-24.97	0.26
01_7_Ulva_3	14/01/2021	Ulva sp.	1.52	2.79	1.60 x 10^5	9.95 x 10^2	0.06						10.0875	34.7975	6.185	7.7885	0.245	8.175	0.18	0.395	3.45	157.76	33.68	0.65	9.045	-24.97	0.26
01_8_Std_1	14/01/2021	Stranded L. digitata	0.63	6.31	3.03 x 10^5	2.79 x 10^3	0.09	6.50 x 10^8	2.80 x 10^5	0.04	214.25	100.35	10.0875	34.7975	6.185	7.7885	0.245	8.175	0.18	0.395	3.45	157.76	33.68	0.65	9.045	-24.97	0.26
01_8_Std_2	14/01/2021	Stranded F. serratus	2.52	4.65	4.12 x 10^5	4.65 x 10^4	1.13	4.26 x 10^8	3.43 x 10^6	0.81	103.46	73.87	10.0875	34.7975	6.185	7.7885	0.245	8.175	0.18	0.395	3.45	157.76	33.68	0.65	9.045	-24.97	0.26
01_8_Std_3	14/01/2021	Stranded P. palmata	3.06	14.50	7.92 x 10^5	3.48 x 10^4	0.44	7.13 x 10^8	4.22 x 10^6	0.59	89.95	121.29	10.0875	34.7975	6.185	7.7885	0.245	8.175	0.18	0.395	3.45	157.76	33.68	0.65	9.045	-24.97	0.26
